# *Staphylococcus epidermidis* Genomic Plasticity Modulates Horizontal Gene Transfer

**DOI:** 10.64898/2026.05.01.722213

**Authors:** My Tran, Angel Hernandez Viera, Jessica Rosu, Patricia Tran, Doran Goldman, Charlie Mo

## Abstract

Horizontal gene transfer (HGT) is an important driver of evolution, enabling organisms to rapidly adapt to environmental stressors. In bacteria, anti-mobile genetic element (MGE) defense systems are believed to limit HGT, raising the question of how bacterial populations balance defense with the acquisition of genetic novelty. Most insights into anti-MGE defense come from heterologous experimental setups, where candidate systems are artificially expressed in a host and observed over only a few generations. Such approaches can obscure the long-term evolutionary and ecological dynamics of native anti-MGE systems. Here, we show that laboratory-evolved *Staphylococcus epidermidis* populations rapidly delete a large, flexible genomic region containing anti-MGE defense systems and other accessory genes. This process generates stable, heterogeneous populations composed of cells that either retain or lack these defenses. Loss of this region is associated with a marked increase in HGT. Notably, the balance between anti-MGE defense and HGT is strongly influenced by environmental conditions. In nutrient-rich liquid media, defense systems and adjacent accessory genes are frequently lost, whereas under stress, such as antibiotic exposure, these defenses are maintained, leading to reduced HGT rates. This genetic and phenotypic heterogeneity enhances adaptive potential by enabling the uptake of beneficial MGEs while preserving protection under adverse conditions. Overall, the rapid gain and loss of anti-MGE defense systems highlight how environmental factors, independent of MGEs themselves, can shape HGT dynamics.
