## Supplemental Table 1 for "*Staphylococcus epidermidis* Genomic Plasticity Modulates Horizontal Gene Transfer"

### Sheet: Sheet1
Species and Strains	Designation	Media Growth Condition	Source	Other Notes
Staphylococcus epidermidis RP62a	RP62a	BHI erythromycin 10 ug/mL, neomycin 15 ug/mL	Gill SR et al., 2005	Wild-type strain isolated from a catheter infection in the 1970s
Staphylococcus epidermidis LM1680	LM1680	BHI erythromycin 10 ug/mL, neomycin 15 ug/mL	Jiang et al., 2013	280 kb deletion that includes the SCCmec, anti-MGE defense systems, and ica locus
Staphylococcus epidermidis LAM104	LAM104	BHI erythromycin 10 ug/mL, neomycin 15 ug/mL	Marraffini & Sontheimer, 2008	RP62a derivatives with a deletion of the CRISPR spacer
Staphylococcus epidermidis LM1680 pC194	LM1680 pC194	BHI erythromycin 10 ug/mL, neomycin 15 ug/mL, chloramphenicol10 ug/mL		LM1680 strain transformed with pC194
Staphylococcus aureus RN4220	RN4220	BHI	Kreiswirth et al., 1983	Laboratory S. aureus strain
Staphylococcus aureus RN4220 + pG0400	RN4220 pg0400	BHI mupirocin 5 ug/mL	Marraffini & Sontheimer, 2008	Conjugative laboratory S. aureus strain with plasmid pG0400
Staphylococcus aureus RN4220 + pG0400mut	RN4220 pg0400mut	BHI mupirocin 5 ug/mL	Marraffini & Sontheimer, 2008	Conjugative laboratory S. aureus strain with plasmid pG0400mut, nes gene mutated
Phage	ΦStaph1N		Łobocka et al., 2012
Phage podoviridae	JBug18		Culbertson et al., 2019
Phage podoviridae	Andhra		Culbertson et al., 2019
